# A Bacterial Natural Product Reshapes Phyllosphere Microbiome Composition by Blocking Carotenoid Biosynthesis

**DOI:** 10.64898/2026.05.14.725204

**Authors:** Mike Wallace, Madelyn L. Allen, Talia L. Karasov, Aaron W. Puri

## Abstract

The microbial communities that inhabit the phyllosphere, the above-ground portion of plants, are important for plant growth and resilience. However, the natural products that mediate interactions among these organisms and with their environment remain understudied, limiting our molecular-level understanding of how phyllosphere microbial communities are structured and maintained. Natural product-mediated microbial competition is typically associated with growth inhibition, but may also occur through other mechanisms in these communities. Many bacteria produce pigments to mitigate oxidative stress, and here we identify listianol, a previously undescribed natural product that inhibits the pigmentation of diverse bacteria. Listianol blocks carotenoid biosynthesis by targeting the desaturases CrtN and CrtI. This activity sensitizes normally pigmented bacteria to UVB radiation *in vitro*, and a listianol-producing strain reshapes the composition of a model bacterial community on *Arabidopsis thaliana* under UVB exposure. Together, these findings identify pigmentation inhibition as a potential form of competition in the phyllosphere.
