## Supplementary material for "A Bacterial Natural Product Reshapes Phyllosphere Microbiome Composition by Blocking Carotenoid Biosynthesis": Tables S1 and S4-S7

### Sheet: Table S1
Table S1. Biosynthetic gene clusters (BGCs) heterologously expressed using the CRAGE system.
BGC	BGC type	Size (bp)	IMG gene IDs
BGC1	beta-lactone	8292	2609557974 - 2609557979
BGC2	polyketide synthase	3142	2928276443 - 2928276445
BGC3	polyketide synthase	4574	641630421 - 641630424
BGC4	resorcinol/polyketide synthase	32055	641640499 - 641640509
BGC4 extended	resorcinol/polyketide synthase	41657	642486722 - 641640497
BGC5	beta-lactone	20298	8111885918 - 8111885936
BGC6	nonribosomal peptide synthetase/polyketide synthase	38148	8111881664 - 8111881674
BGC7	polyketide synthase	10968	8081224845 - 8081224859

### Sheet: Table S4
Table S4. Bacterial strains used in this study.
Puri Lab Strain Collection Number	Strain	Description	Source
EAWP2	E. coli TOP10	For assembling plasmids derived from p5WY_Apr. Also used as a conjugal donor.	Invitrogen
EAWP478	E. coli S17 λpir	Conjugal donor for pW17	Mulvey group, U of Utah
EAWP530	E. coli HB101	Harbors pRK2013. Used as helper strain for bacterial conjugation	Karasov Lab Strain Collection
EAWP712	E. coli WM6026	For assembling plasmids with R6K origin of replication. Also used as a conjugal donor. 2,3-diamopimelic acid auxotroph	Metcalf group, UIUC
EAWP748	E. coli BW25113 ΔtolC ΔbamB	For heterologously expressing carotenoid genes and for listianol-susceptiblity testing	This work
EAWP788	E. coli BW25113 ΔtolC ΔbamB + pAWP905	Harbors pAWP905, expressing CrtMN from Staphylococcus aureus MN8	This work
EAWP792	E. coli BW25113 ΔtolC ΔbamB + pAWP915	Harbors pAWP915, expressing CrtM from Staphylococcus aureus MN8	This work
EAWP848	E. coli BW25113 ΔtolC ΔbamB + pAWP985	Harbors pAWP985,expressing CrtE + CrtB from Erwinia herbicola	This work
EAWP849	E. coli BW25113 ΔtolC ΔbamB + pAWP986	Harbors pAWP986,expressing CrtE + CrtB + CrtI from Erwinia herbicola	This work
AWP117	Methylobacterium sp. 4-46	Source of BGC 4	Puri Lab Strain Collection
AWP120	Methylobacterium radiotolerans JCM 2831	Source of BGC 3	Puri Lab Strain Collection
AWP227	Methylorubrum extorquens PA1∆cel ∆mlaRI	CRAGE host strain	Puri Lab Strain Collection
AWP334	Bacillus subtilis PY79	Listianol-susceptibility testing	Rebeccah Kurzhals, U of Utah
AWP354	Rhizobium sp. Leaf311	Listianol-susceptibility testing and SynCom member	Puri Lab Strain Collection
AWP360	Erwinia carotovora	Listianol-susceptibility testing	Rebeccah Kurzhals, U of Utah
AWP362	Salmonella typhimurium (attenuated strain)	Listianol-susceptibility testing	Rebeccah Kurzhals, U of Utah
AWP363	Pseudomonas putida	Listianol-susceptibility testing	Rebeccah Kurzhals, U of Utah
AWP365	Enterococcus raffinosis	Listianol-susceptibility testing	Rebeccah Kurzhals, U of Utah
AWP366	Enterobacter aerogenes	Listianol-susceptibility testing	Rebeccah Kurzhals, U of Utah
AWP376	Methylobacterium sp. Leaf456	Listianol-susceptibility testing and SynCom member	Puri Lab Strain Collection
AWP550	Methylobacterium frigidaeris JCM 32048	Source of BGCs 5 and 6	Puri Lab Strain Collection
AWP556	Methylobacterium persicinum DSM 19562	Source of BGC 2	Puri Lab Strain Collection
AWP560	Methylobacterium brachiatum DSM 19569	Source of BGC 1	Puri Lab Strain Collection
AWP575	PA1-LP	AWP227 with integrated landing pad. BGC expression host	This work
AWP580	PA1-PT7-Lux	AWP575 expressing lux operon under PT7	This work
AWP593	Methylobacterium sp. SyP6R	Source of BGC 7	Puri Lab Strain Collection
AWP597	Saccharomyces cerevisiae W303	Yeast-TAR cloning host	Miller group, U of Utah
AWP654	PA1-PnptII-Lux	AWP575 expressing lux operon under PnptII	This work
AWP657	PA1-Ptac-Lux	AWP575 expressing lux operon under Ptac	This work
AWP671	PA1-BGC1	AWP575 expressing BGC 1	This work
AWP672	PA1-BGC2	AWP575 expressing BGC 2	This work
AWP673	PA1-BGC3	AWP575 expressing BGC 3	This work
AWP674	PA1-BGC4	AWP575 expressing BGC 4	This work
AWP675	PA1-BGC5	AWP575 expressing BGC 5	This work
AWP676	PA1-BGC6	AWP575 expressing BGC 6	This work
AWP678	PA1-BGC7	AWP575 expressing BGC 7	This work
AWP683	PA1-PL/O4/A1-Lux	AWP575 expressing lux operon under PL/O4/A1	This work
AWP687	Staphylococcus aureus MN8	Source of crtM and crtN. Listianol-susceptibility testing	Hillary Crandall, U of Utah
AWP689	PA1-Lst ∆lstB	in-frame deletion mutant of lstB	This work
AWP690	PA1-Lst ∆lstC	in-frame deletion mutant of lstC	This work
AWP708	PA1-Lst	AWP575 expressing BGC4 with additional downstream genes	This work
AWP733	Rathayibacter sp. Leaf299	Listianol-susceptibility testing and SynCom member	Karasov Lab Strain Collection
AWP747	Cellulomonas sp. Leaf334	Listianol-susceptibility testing and SynCom member	Karasov Lab Strain Collection
AWP754	Curtobacterium flaccumfaciens B-729	Listianol-susceptibility testing	Puri Lab Strain Collection
AWP782	Clavibacter michiganensis ssp. michiganensis 0317	Listianol-susceptibility testing	Smart group, Cornell
AWP809	Chryseobacterium sp. Leaf405	Listianol-susceptibility testing and SynCom member	Karasov Lab Strain Collection

### Sheet: Table S5
Table S5. Plasmids used in this study.
Plasmid	Puri Lab Plasmid Collection Number	Description	Source
pAWP555	pAWP555	Source of nptII promoter	Puri Lab Plasmid Collection
pTE1887	pAWP564	Source of P/O4/A1 promoter	Erb group, MPI
pW5Y_Apr	pAWP728	BAC-based, lacUV5 regulon and Cre recombinase in loxP and lox5171 sites. For CRAGE with inserts >10kbp	Addgene, 158211
pW17	pAWP729	2lox landing pad plasmid with mariner transposon and transposase used for CRAGE. For inserting CRAGE landing pad via a transposase.	Addgene, 158207
pW34	pAWP730	LuxCDABE operon (R6K ori) under T7, in loxP and lox5171 sites. For CRAGE with inserts <10kbp	Addgene, 158210
pAWP783	pAWP783	Capture plasmid for BGC4. Constructed for alternative method of cloning BGC4 into pW5. Only used for amplification of final BGC4 CRAGE construct (pAWP873)	This work
pAWP851	pAWP851	LuxCDABE operon (R6K ori) under P_nptII, in loxP and lox5171 sites. For CRAGE with inserts <10kbp	This work
pAWP852	pAWP852	LuxCDABE operon (R6K ori) under P_L/O4/A1, in loxP and lox5171 sites. For CRAGE with inserts <10kbp	This work
pAP10	pAWP853	Source of Tac promoter	Metcalf group, UIUC
pAWP859	pAWP859	LuxCDABE operon (R6K ori) under P_tac, in loxP and lox5171 sites. For CRAGE with inserts <10kbp	This work
pAWP865	pAWP865	pW5 with P_L/O4/A1 + terminator and restriction sites for cloning BGCs into	This work
pAWP870	pAWP870	BGC1 under P_L/O4/A1. Expressing Betalactone from Methylobacterium brachiatum DSM 19569 Ga0480507_05_173134_174303	This work
pAWP871	pAWP871	BGC2 under P_L/O4/A1. Expressing T3PKS from Methylobacterium persicinum DSM 19562 Ga0480229_05_288895_289947	This work
pAWP872	pAWP872	BGC3 under P_L/O4/A1. Expressing T3PKS from Methylobacterium radiotolerans JCM 2831 Mrad2831_4712	This work
pAWP873	pAWP873	BGC4 under P_L/O4/A1 promoter. Resorcinol BGC from Methylobacterium sp. 4-46 M446_0175	This work
pAWP874	pAWP874	BGC5 under P_L/O4/A1 promoter. Betalactone BGC from Methylobacterium frigidaeris JCM 32048 Ga0580291_068_21500_22672	This work
pAWP875	pAWP875	BGC6 under P_L/O4/A1 promoter. NRPS/PKS BGC from Methylobacterium frigidaeris JCM 32048 Ga0580291_010_188750_203221	This work
pAWP877	pAWP877	BGC7 under P_L/O4/A1 promoter. Prephenate dehydratase T3PKS from Methylobacterium sp. SyP6R Ga0624333_01_727177_727683.	This work
pAWP888	pAWP888	BGC4∆M466_0174 under P_L/O4/A1 promoter. Resorcinol BGC from Methylobacterium sp. 4-46 M446_0175	This work
pAWP889	pAWP889	BGC4∆M466_0173 under P_L/O4/A1 promoter. Resorcinol BGC from Methylobacterium sp. 4-46 M446_0175	This work
pAWP905	pAWP905	CrtMN from Staphylococcus aureus MN8 under ampR promoter	This work
pAWP914	pAWP914	BGC4 with downstream TE and transport proteins under P_L/O4/A1 promoter. Resorcinol BGC from Methylobacterium sp. 4-46 M446_0175	This work
pAWP915	pAWP915	CrtM from Staphylococcus aureus MN8 under ampR promoter	This work
pAC-EHER	pAWP919	pAC-EHER, producing zeaxanthin diglucoside from Erwinia herbicola	Addgene, 53262
pAWP985	pAWP985	Expressing CrtE + CrtB from Erwinia herbicola under native promoter	This work
pAWP986	pAWP986	Expressing CrtE + CrtB + CrtI from Erwinia herbicola under native promoter	This work

### Sheet: Table S6
Table S6. Primers used in this study.
Plasmid	Primer name	Sequence (5'-3')	Description
pAWP783	oAWP2596_783_UP_fwd2	GGGAATTGTGAGCGGATAACAATTCCCCTCTAGCCAGAGAAATCAAAGTA	For amplifying the last ~1000bp of BGC4
	oAWP2597_783_UP_rev	GAAGCGGAGCAGGACGGAACTGCCGGTCATAGATCGCGAGATACTGC
	oAWP2598_783_DOWN_fwd	GTGTCGCTGTTCAAGCAGTATCTCGCGATCTATGACCGGCAGTTCCGTCC
	oAWP2599_783_DOWN_rev	TGTCGACCAGCTATCGATCCATGGGGCCCGCTCAATCGGCGGGTTGGCC
pAWP851	oAWP2925_851_BB1_fwd	GACAGGATACTAGTGGAGGAAGAAAAAGGAATTGTGAGCGGATAACAATTCC	Amplify backbone pieces
	oAWP2926_851_BB1_rev	TAGCCGCAGTTATACACTCCG
	oAWP2927_851_BB2_fwd	GAAGAAATAATTGCAGAAAACGC
	oAWP2928_851_BB2_rev	AATTCCTGGCAGTTTATGGGTCAATATTTCGCGGGATCGAG
	oAWP2929_851_I_fwd	GAGATCGATCTCGATCCCGCGAAATATTGACCCATAAACTGCCAG	Amplify nptII promoter
	oAWP2930_851_I_rev	GGGGAATTGTTATCCGCTCACAATTCCTTTTTCTTCCTCCACTAGTATCC
pAWP852	oAWP2932_852_BB1_fwdA	TGAGCACATCGAGAGGGACACGGCGACCTCTAGAAATAATTTTGTTTAAC	Amplify backbone pieces with oAWP2926 and oAWP2927
	oAWP2935_852_BB2_revA	CACATGTCAACACCGCCAGAGATAATTTATCATTTCGCGGGATCGAG
	oAWP2964_852_I_fwd	ATCGAGATCGATCTCGATCCCGCGAAATGATAAATTATCTCTGGCGGTGTTG	Amplify P/O4/A1 promoter
	oAWP2965_852_I_rev	TCCTTCTTAAAGTTAAACAAAATTATTTCTAGAGGTCGCCGTGTCCCTCT
pAWP859	oAWP2970_859_BB1_fwd	CAATTAATCATCGGCTCGTATAATGGGAATTGTGAGCGGATAACAATTCC	Amplify backbone pieces with oAWP2926 and oAWP2927
	oAWP2971_859_BB2_rev	TTATACGAGCCGATGATTAATTGTCAAATTTCGCGGGATCGAG
	oAWP2972_859_I_fwd	GAGATCGATCTCGATCCCGCGAAATTTGACAATTAATCATCGGCT	Amplify tac promoter
	oAWP2973_859_I_rev	AATTGTTATCCGCTCACAATTCCCATTATACGAGCCGATGAT
pAWP865	oAWP2623_788_BB1_rev	CTCCAGTAATTCCTTGGTGG	Amplify backbone pieces
	oAWP2624_788_BB2_fwd	CTAGTCCTGTTGCTGCC
	oAWP2992_865_BB1_fwd	CACATCGAGAGGGACACGGCGACCTCTAGAAATCGATAGCTGGTCGACAC
	oAWP2993_865_BB2_rev	CACATGTCAACACCGCCAGAGATAATTTATCATTTCGCGGGATCGAGATC
	oAWP2994_865_I_rev	GCAGATTGTGTCGACCAGCTATCGATTTCTAGAGGTCGCCGTGTCCCTCT	Amplify P/O4/A1 promoter with oAWP2964
pAWP870 (BGC1)	oAWP3012_870_BB1_fwd	AGCTGGGCCTCGCGCGATCCGAGACGGCCTGAATCGATAGCTGGTCGACAC	Amplify backbone pieces with oAWP2623
	oAWP2640_788_BB2_fwd2	GCTGCTACTCATCCTAGTCC
	oAWP2910_847_BB2_rev	GCCTTGTAGGCCTTTATCC
	oAWP2909_847_BB3_fwd	TTGTCACAGACAGGACTGTC
	oAWP3013_870_BB2_rev	TTGTGTACTCCTGTTTAAATTTTCGGTATGTTTCTAGAGGTCGCCGTGTCC
	oAWP2866_846_I1_fwd	ACATACCGAAAATTTAAACAGGAGTACACAAATGCCCATCGGCCTGC	Amplify I1, 4535 bp
	oAWP2867_846_I1_rev	TCGATCACCTTCTGGTGGCG
	oAWP2868_846_I2_fwd	TCTCGCTGTTCGAGCGCG	Amplify I2, 4032 bp
	oAWP3014_870_I2_rev	GAAAGGGCAGATTGTGTCGACCAGCTATCGATTCAGGCCGTCTCGGATCG
pAWP871 (BGC2)	oAWP3015_871_BB1_fwd	TGCCCGGGCCTGACCGAGATACAGCACCGCCATCGATAGCTGGTCGACAC	Amplify backbone pieces with oAWP2324, oAWP2640, oAWP2909 and oAWP2910
	oAWP2990_863_BB_rev	AACTTTGCCCCTTCTTGGTATGTAGTCGGTCTTCTAGAGGTCGCCGTGTCC
	oAWP2576_778_I_fwd	GACCGACTACATACCAAGAAGGGGCAAAGTTATGCGTAATCCAGCCCACC	Amplify I1, 3240 bp
	oAWP3016_871_I_rev	GAAAGGGCAGATTGTGTCGACCAGCTATCGATGGCGGTGCTGTATCTCGG
pAWP872 (BGC3)	oAWP3017_872_BB1_fwd	GGTATCTGGTCTCGCGGCTGACGCGGATCTGAATCGATAGCTGGTCGACAC	Amplify backbone pieces with oAWP2324, oAWP2640, oAWP2909 and oAWP2910
	oAWP3018_872_BB2_rev	CGGCATTTAATACCTCGTTTAACTTATATACAGCTTCTAGAGGTCGCCGTGTCC
	oAWP2581_779_I1_fwd	TCTAGAAGCTGTATATAAGTTAAACGAGGTATTAAATGCCGACCGCCGGG	Amplify I1, 2650 bp
	oAWP2582_779_I1_rev	TAGGCCGCCTTCCGGAAC
	oAWP2583_779_I2_fwd	GGTCTCGTCGCCGAAACG	Amplify I2, 2080 bp
	oAWP3019_872_I2_rev	CGAAAGGGCAGATTGTGTCGACCAGCTATCGATTCAGATCCGCGTCAGCCG
pAWP873 (BGC4)	oAWP2670_784_BB1_fwd	ATGACCGGCAGTTCCG	Amplify backbone pieces with oAWP2324, oAWP2640, oAWP2909 and oAWP2910
	oAWP3020_873_BB2_rev	ATTCATAAAACGTATACTTTGATTTCTCTGTTCTAGAGGTCGCCGTGTCC
	oAWP2671_784_BB2_rev	AGATCGCGAGATACTGCTTG	Amplify I1, 1375 bp
	oAWP3021_873_UP_fwd	ATCGAGAGGGACACGGCGACCTCTAGAACAGAGAAATCAAAGTATACGTTTTATG
	oAWP2672_784_I1_fwd	GGAATCTCGGTCCTCTTCCCG	Amplify I2, 5023 bp
	oAWP2673_784_I1_rev	ATCTCCTGGCCGGAGATCG
	oAWP2674_784_I2_fwd	TCATGGATCCGATGCTGGAGG	Amplify I3, 4577 bp
	oAWP2675_784_I2_rev	ATTCTCGAGTGCCTCCCAGG
	oAWP2676_784_I3_fwd	TTCGACGCGCCGTTCTTCG	Amplify I4, 4830 bp
	oAWP2677_784_I3_rev	ATCTCCCGCAGCACCGACT
	oAWP2678_784_I4_fwd	GGGATCGGATCGCCGACTATAAG	Amplify I5, 4684 bp
	oAWP2679_784_I4_rev	ATCCGAGGCGATCTCGTCG
	oAWP2680_784_I5_fwd	GGCGAAGGTGATCCAGATCG	Amplify I6, 4552 bp
	oAWP2681_784_I5_rev	CATCCTGTCGAACACGGCG
	oAWP2682_784_I6_fwd	CGAGATCGAGATCCACTTCAAGG	Amplify I7, 4511 bp
	oAWP2683_784_I6_rev	CGACTTGGTTCGACATCAGC
	oAWP2684_784_I7_fwd	AGGAGCGGTTGATGAACGG	Amplify I8, 1978 bp
	oAWP2685_784_I7_rev	TACTTCGCCGAAACGGACC
pAWP874 (BGC5)	oAWP2622_788_BB1_fwd	AGAATGCGGATAACTTCGGGAAGATCGTGCTCAGGATCTGAATCGATAGCTGGTCGACAC	Amplify backbone pieces with oAWP2324, oAWP2640, oAWP2909 and oAWP2910
	oAWP3022_874_BB2_rev	GAAGCGCCATCTATATGTCCTCTTTACTTTATAGTTACTTTTCTAGAGGTCGCCGTGTCC
	oAWP2627_788_I1_rev	CGTCGATGTTGGATCGTTCGG	Amplify I1, 3714 bp
	oAWP3023_874_I1_fwd	CGACCTCTAGAAAAGTAACTATAAAGTAAAGAGGACATATAGATGGCGCTTCGCGTTCAG
	oAWP2628_788_I2_fwd	AGAAGATGCTCGGCCTGACC	Amplify I2, 4036 bp
	oAWP2629_788_I2_rev	AGTACTCCATCGGATACTTCTCGC
	oAWP2630_788_I3_fwd	TGACATGAGCCAGCCAGACG	Amplify I3, 3978 bp
	oAWP2631_788_I3_rev	TCGTGGTCGACGTAGACGG
	oAWP2632_788_I4_fwd	ATCGAGGGCGAGATGGAGG	Amplify I4, 3833 bp
	oAWP2633_788_I4_rev	GGATCGTCGGATCGTTTCGC
	oAWP2634_788_I5_fwd	CACGGTCTATCCCGGAACG	Amplify I5, 3484 bp
	oAWP2635_788_I5_rev	AATCGACCAGGATGGTGCGG
	oAWP2636_788_I6_fwd	CCTACGACACGCTGGAGATC	Amplify I6, 1876 bp
	oAWP2637_788_I6_rev	GGATCTTTCGAAAGGGCAGATTGTGTCGACCAGCTATCGATTCAGATCCTGAGCACGATCTTCC
pAWP875 (BGC6)	oAWP2754_818_BB1_fwd	CGACCGTGGCGTCACGCCACGTCGAGGCCCAGATCGACGATATCGATAGCTGGTCGACAC	Amplify backbone pieces with oAWP2324, oAWP2640, oAWP2909 and oAWP2910
	oAWP3024_875_BB2_rev	GGAAGACGCGTACCCATAAAATTATCCCTCCTTTTAACGTAGTCGTCTTCTAGAGGTCGCCGTGTCC
	oAWP2757_818_I1_rev	GAAATCCGGATTGTGCCCG	Amplify I1, 5580 bp
	oAWP3025_875_I1_fwd	ACGGCGACCTCTAGAAGACGACTACGTTAAAAGGAGGGATAATTTTATGGGTACGCGTCTTCCTG
	oAWP2758_818_I2_fwd	GGAAGGAGCTGACCTATCCG	Amplify I2, 2439 bp
	oAWP2784_818_I2A_rev	AATCGAGCAGGGCGAGG
	oAWP2759_818_I2_rev	ATCAGGTCGAGATCCGCC	Amplify I3, 3458 bp
	oAWP2785_818_I2B_fwd	AACGTCCTCGAGCTGAACG
	oAWP2760_818_I3_fwd	TTCAACCGCGACCTGTTCG	Amplify I4, 5284 bp
	oAWP2761_818_I3_rev	GCTCGAACTGGTCGATGTAGG
	oAWP2762_818_I4_fwd	TCCTGATGGTGGTCCTCACC	Amplify I5, 5272 bp
	oAWP2763_818_I4_rev	CCGGGTGTAGTCCAGGTATTCG
	oAWP2764_818_I5_fwd	GGACAAGATCTTCGCCGAGG	Amplify I6, 5376 bp
	oAWP2765_818_I5_rev	CCGACGAAGTTGATGGCGTAG
	oAWP2766_818_I6_fwd	AATTACGGCCTCGCCATCTACG	Amplify I7, 4196 bp
	oAWP2786_818_I6_rev	ATTCGCCTTGTTCTGGGCC
	oAWP2787_818_I7_fwd	GGGTCTTCGTCCAGCATTTCG	Amplify I8, 3906 bp
	oAWP2788_818_I7_rev	GAGATCGTCCTGCAGCAGG
	oAWP2769_818_I7_rev	TTCGAAAGGGCAGATTGTGTCGACCAGCTATCGATATCGTCGATCTGGGCCTCG	Amplify I9, 3596 bp
	oAWP2789_818_I8_fwd	ACATGCTGCTCCGGCTCG
pAWP877 (BGC7)	oAWP3028_877_BB1_fwd	CCGGCCGAATCCAATCCCGCATCGCTAAAAGCGTGAATCGATAGCTGGTCGACAC	Amplify backbone pieces with oAWP2324, oAWP2640, oAWP2909 and oAWP2910
	oAWP3029_877_BB2_rev	GAGATACTCATGAAATTACTCCTTTTGTCTATATCTGTTTTCTAGAGGTCGCCGTGTCC
	oAWP3030_877_I1_fwd	ACCTCTAGAAAACAGATATAGACAAAAGGAGTAATTTCATGAGTATCTCGACTCTCGG	Amplify I1, 3890 bp
	oAWP3031_877_I1_rev	ATGTGGCAGGAGTGTATTGC
	oAWP3032_877_I2_fwd	GCTTCACTTCGACGTCTTCC	Amplify I2, 3701 bp
	oAWP3033_877_I2_rev	TCACACTCACTTGCCGG
	oAWP3034_877_I3_fwd	TGGTGTCCGATGGAGAGC	Amplify I3, 3561 bp
	oAWP3035_877_I3_rev	TCTTTCGAAAGGGCAGATTGTGTCGACCAGCTATCGATTCACGCTTTTAGCGATGCG
pAWP888	oAWP3084_888_UP_fwd	GATACTGAGCACATCGAGAGGG	Amplify I1, 1866 bp
	oAWP3085_888_UP_rev	CTCAGACGGCGGTCAGCAGGATGTAGGACATGGTGAAGCGCATGGTCGCCACCTCTC
	oAWP3086_888_I1_fwd	ACGTCCACATCGCAGGCCCGAGAGGTGGCGACCATGCGCTTCACCATGTCCTACATCC	Amplify I2 with oAWP2673, 3410 bp
pAWP889	oAWP3087_889_UP_rev	GTCTGGACCTGCTCGCCCGCGAACCGCACGATCTGCCTCGTCATGGCGCAGCCCT	Amplify I1 with oAWP3084, 2952 bp
	oAWP3088_889_I1_fwd	CTACATCCTGCTGACCGCCGTCTGAGGGCTGCGCCATGACGAGGCAGATCGTGCG	Amplify I2 with oAWP2673, 2452 bp
pAWP905	oAWP3129_905_I_fwd	TTTTGTTTAACTTTAATAAGGAGATATACCATGACAATGATGGATATGAATTTTA	Amplify crtMN from Staphylococcus aureus MN8
	oAWP3130_905_I_rev	TTTCTGTTCGACTTAAGCATTATGCGGCCGCATTACACGCCTTGCTCA
pAWP914	oAWP3165_914_BB1_fwd	CCGCGGCAAGGGACGCGCCGCGTTCCCGTTGCTGCTGGTATCGATAGCTGGTCGACAC	Amplify backbone piece with oAWP2623
	oAWP3158_914_I7_rev	CTGTTGAGAGCATACTGAATTCCTTACTGATAAAGCTAAACTCAATCGGCGGGTTGGC	Amplify I7 with oAWP2684, 3118 bp
	oAWP3159_914_I8_fwd	CCCGCCGATTGAGTTTAGCTTTATCAGTAAGGAATTCAGTATGCTCTCAACAGGCAGG	Amplify I8, 3109 bp
	oAWP3160_914_I8_rev	GGAAAGCCTTGTTCATCAGGG
	oAWP3161_914_I9_fwd	TACCGGGCCTGGTTCAAGG	Amplify I9, 3539 bp
	oAWP3162_914_I9_rev	GTCGAGCAGCACGATCGG
	oAWP3163_914_I10_fwd	TTCGACACGGTCCTCGGC	Amplify I10, 3195 bp
	oAWP3164_914_I10_rev	TCTTTCGAAAGGGCAGATTGTGTCGACCAGCTATCGATACCAGCAGCAACGGGAAC
pAWP915	oAWP3166_915_I_rev	TTCGACTTAAGCATTATGCGGCCGCACAACCACCTATATTCTATGATATT	Amplify crtM from Staphylococcus aureus MN8 with oAWP3129
pAWP985	oAWP3522_985_BB_fwd	CCGGCCGGTCTTTGGCAGCGTCCCGTTTAGCCTATATCGCCGACATCACC	Amplify backbone
	oAWP3523_985_BB_rev	ATCAGGCTGGCGGTGGCTTTCGCCGAGGCTCAGGCGATTTTCATGACCG
	oAWP3524_985_I_fwd	GACTGGTCACCGGTCATGAAAATCGCCTGAGCCTCGGCGAAAGCC	Amplify crtB
	oAWP3525_985_I_rev	CCCATCGGTGATGTCGGCGATATAGGCTAAACGGGACGCTGCC
pAWP986	oAWP3528_986_BB_rev	GGCTTGCCCGTCAAAATGCGGGCCTTATCTCAGGCGATTTTCATGACCG	Amplify backbone with oAWP3522
	oAWP3529_986_I_fwd	CTGGTCACCGGTCATGAAAATCGCCTGAGATAAGGCCCGCATTTTGACG	Amplify crtBI with oAWP3525
Arbitrary PCR for LP insertion site identification	oAWP2403_Arb1D	GGCCAGCGAGCTAACGAGACNNNNGACGG	Round 1 arbitrary PCR amplification
	oAWP2466_729_Tnident	ATCGTTTTGGTCTGCGCGTG
	oAWP2135_Arb1	GGCCAGCGAGCTAACGAGAC	Round 2 arbitrary PCR amplification
	oAWP2467_729_Tnseq	TTCGCGACACTGGCAGAGC
LP insertion site verification	oAWP2406_736_colonyPCR1	TGACGAGTTCTTCTGAGCGG	Amplify across LP and genome junctions
	oAWP2508_PA1-LP2_verif_rev	CGAGATCGACCGCAATCAG
	oAWP2407_736_colonyPCR2	AGCAGTGCGCGAAACTATGG
	oAWP2507_PA1-LP2_verif_fwd	AAGACCTCCTCGCTCAACG
Confirming BGC integration into LP	oAWP1805_540_rev	TCACTCAAAGGCGGTAATACGG	Amplify across loxP when BGC has integrated
	oAWP1985_pAWP625_seq1_fwd	CCACGCGGTTGGGAATGTAA
	oAWP2830_776OG_I2_fwd	CGCTTCGGCCTGTTCC	BGC1 internal
	oAWP2867_846_I1_rev	TCGATCACCTTCTGGTGGCG
	oAWP2576_778_I_fwd	GACCGACTACATACCAAGAAGGGGCAAAGTTATGCGTAATCCAGCCCACC	BGC2 internal
	oAWP3016_871_I_rev	GAAAGGGCAGATTGTGTCGACCAGCTATCGATGGCGGTGCTGTATCTCGG
	oAWP2583_779_I2_fwd	GGTCTCGTCGCCGAAACG	BGC3 internal
	oAWP3019_872_I2_rev	CGAAAGGGCAGATTGTGTCGACCAGCTATCGATTCAGATCCGCGTCAGCCG
	oAWP2653_784_seq2_fwd	AAGAGCTTCGGTTCTCACCT	BGC4 internal
	oAWP2654_784_seq2_rev	ATCCGCTCGATTGCTTCGG
	oAWP2628_788_I2_fwd	AGAAGATGCTCGGCCTGACC	BGC5 internal
	oAWP2668_788_internalseq_1	GTGGAGATCACGAATGCTGAGC
	oAWP2761_818_I3_rev	GCTCGAACTGGTCGATGTAGG	BGC6 internal
	oAWP2770_818_seq_1	TCTCCTTCGCCAACTCGG
	oAWP3036_877_seq1	CTTCGATGTTGCGTGATTGC	BGC7 internal
	oAWP3037_877_seq2	AACATCGGATCATCACACCGG

### Sheet: Table S7
Table S7. Strains and growth conditions used to test growth inhibition by listianol.
Puri Lab Strain Collection Number	Strain	Starting OD600	Media
EAWP748	E. coli BW25113 ΔtolC ΔbamB	0.0005	MHB
AWP117	Methylobacterium sp. 4-46	0.01	R2A
AWP334	Bacillus subtilis PY79	0.005	MHB
AWP354	Rhizobium sp. Leaf311	0.01	MHB
AWP360	Erwinia carotovora	0.005	MHB
AWP362	Salmonella typhimurium (attenuated strain)	0.005	MHB
AWP363	Pseudomonas putida	0.005	MHB
AWP365	Enterococcus raffinosis	0.005	MHB
AWP366	Enterobacter aerogenes	0.005	MHB
AWP376	Methylobacterium sp. Leaf456	0.01	R2A
AWP575	M. extorquens PA1-LP	0.01	R2A
AWP687	Staphylococcus aureus MN8	0.0005	MHB
AWP733	Rathayibacter sp. Leaf299	0.01	R2A
AWP747	Cellulomonas sp. Leaf334	0.01	R2A
AWP754	Curtobacterium flaccumfaciens B-729	0.01	R2A
AWP782	Clavibacter michiganensis ssp. michiganensis 0317	0.01	R2A
AWP809	Chryseobacterium sp. Leaf405	0.005	MHB
			MHB = Cation-adjusted Mueller-Hinton Broth
